# *In vivo* effects of inducible transgene expression of the age-associated glycogenes *St6gal1* and *Man1a* on epidermal homeostasis

**DOI:** 10.64898/2026.11.03.763605

**Authors:** Trisha Biswas Shanta, Nguyen Thi Kim Nguyen, Erna Raja, Mizuho Ishikawa, Ahmed G. K. Habib, Lalhaba Oinam, Hiromi Yanagisawa, Hiroaki Tateno, Aiko Sada

## Abstract

Glycosylation of cell-surface proteins plays several essential roles in cell–matrix interactions and receptor signaling, thereby contributing to tissue homeostasis and aging. In aged mouse skin, epidermal stem cells exhibit increased levels of α2,6-sialylated complex-type N-glycans alongside upregulation of glycogenes such as *St6gal1* and *Man1a*; however, the functional importance of these glycosylation changes *in vivo* remains largely unknown. Here, we generated doxycycline-inducible transgenic mice expressing the age-related glycogenes *St6gal1* and *Man1a,* either individually or in combination, using ubiquitous and epidermis-specific drivers. Lectin-based analyses with SNA and rHeltuba demonstrated corresponding alterations in glycosylation patterns in these mice. Transgenic *Man1a* induction reduced epidermal proliferation and epidermal thickness. In contrast, *St6gal1* induction caused splenomegaly and elevated expression of inflammatory signature genes in the skin but did not measurably alter epidermal proliferation or morphology. Double transgenic mice exhibited a hybrid phenotype combining inflammatory and proliferative impairments, although comparison of ubiquitous and epidermis-specific induction indicated that the observed skin phenotypes depended on the epidermal expression of the transgenes. An SNA lectin-based pull-down assay followed by mass spectrometry identified candidate α2,6-sialylated proteins, including integrin family members, junctional proteins, and surface receptors, following induction of *St6gal1* and *Man1a*. Together, these findings suggest that increased expression of the age-associated glycogenes *St6gal1* and *Man1a* perturbs distinct aspects of epidermal homeostasis *in vivo* and identify candidate glycoproteins that may mediate these effects.

**Graphical Abstract:** 
