## Supplemental Table 2 for "*In vivo* effects of inducible transgene expression of the age-associated glycogenes *St6gal1* and *Man1a* on epidermal homeostasis"

### Sheet: Identified peptides GFP,St6+Man
Protein Name	Protein Group	Accession	Description	Average Mass	Peptides	Unique	Coverage(%)	Spec KK2253-1_GFP(75-100kDa)	Spec KK2253-2_Man1a+St6gal1_OE(75-100kDa)	Spec KK2253-3_GFP(100-150kDa)	Spec KK2253-4_Man1a+St6gal1_OE(100-150kDa)
Integrin–ECM adhesion
ITGA3	24	Q62470|ITA3_MOUSE	Integrin alpha-3 OS=Mus musculus OX=10090 GN=Itga3 PE=1 SV=1	116745	14	14	16.81	0	2	7	19
ITGA6	38	Q61739|ITA6_MOUSE	Integrin alpha-6 OS=Mus musculus OX=10090 GN=Itga6 PE=1 SV=3	122159	12	12	12.47	0	0	0	12
ITGAV	31	P43406|ITAV_MOUSE	Integrin alpha-V OS=Mus musculus OX=10090 GN=Itgav PE=1 SV=2	115360	12	12	10.92	0	0	3	13
ITGB1	28	P09055|ITB1_MOUSE	Integrin beta-1 OS=Mus musculus OX=10090 GN=Itgb1 PE=1 SV=1	88231.3	12	12	16.17	0	1	5	15
ITGB6	111	Q9Z0T9|ITB6_MOUSE	Integrin beta-6 OS=Mus musculus OX=10090 GN=Itgb6 PE=1 SV=1	86041.9	5	5	6.73	0	0	1	5
CD98hc	16	P10852|4F2_MOUSE	4F2 cell-surface antigen heavy chain OS=Mus musculus OX=10090 GN=Slc3a2 PE=1 SV=1	58336.6	18	18	40.68	11	16	0	6
CD44	83	P15379|CD44_MOUSE	CD44 antigen OS=Mus musculus OX=10090 GN=Cd44 PE=1 SV=3	85617.1	5	5	6.68	0	3	5	10
Cell-cell adhesion
DSG1A	118	Q61495|DSG1A_MOUSE	Desmoglein-1-alpha OS=Mus musculus OX=10090 GN=Dsg1a PE=2 SV=2	114597	4	4	3.69	1	3	4	1
DSG1B	118	Q7TSF1|DSG1B_MOUSE	Desmoglein-1-beta OS=Mus musculus OX=10090 GN=Dsg1b PE=1 SV=1	114454	4	4	3.68	1	3	4	1
DSG3	133	O35902|DSG3_MOUSE	Desmoglein-3 OS=Mus musculus OX=10090 GN=Dsg3 PE=2 SV=1	107889	4	4	4.13	0	0	1	4
NECTIN1	135	Q9JKF6|NECT1_MOUSE	Nectin-1 OS=Mus musculus OX=10090 GN=Nectin1 PE=1 SV=3	57035.1	4	4	6.02	0	7	0	0
MCAM (CD146)	23	Q8R2Y2|MUC18_MOUSE	Cell surface glycoprotein MUC18 OS=Mus musculus OX=10090 GN=Mcam PE=1 SV=1	71545.4	15	15	27.01	0	0	5	18
Cell-surface receptors and signaling
MET	56	P16056|MET_MOUSE	Hepatocyte growth factor receptor OS=Mus musculus OX=10090 GN=Met PE=1 SV=1	153549	10	10	6.89	0	0	1	10
PTK7	19	Q8BKG3|PTK7_MOUSE	Inactive tyrosine-protein kinase 7 OS=Mus musculus OX=10090 GN=Ptk7 PE=1 SV=1	117532	17	17	18.36	0	0	6	19
PTPRF	22	A2A8L5|PTPRF_MOUSE	Receptor-type tyrosine-protein phosphatase F OS=Mus musculus OX=10090 GN=Ptprf PE=1 SV=1	211489	15	15	8.43	2	9	1	9
EPHA2	99	Q03145|EPHA2_MOUSE	Ephrin type-A receptor 2 OS=Mus musculus OX=10090 GN=Epha2 PE=1 SV=3	108852	6	6	5.42	0	0	1	5
PLXNB2	39	B2RXS4|PLXB2_MOUSE	Plexin-B2 OS=Mus musculus OX=10090 GN=Plxnb2 PE=1 SV=1	206230	12	12	5.97	3	9	0	2
FLRT2	115	Q8BLU0|FLRT2_MOUSE	Leucine-rich repeat transmembrane protein FLRT2 OS=Mus musculus OX=10090 GN=Flrt2 PE=1 SV=1	73947.9	5	5	8.64	0	6	0	0
FLRT3	57	Q8BGT1|FLRT3_MOUSE	Leucine-rich repeat transmembrane protein FLRT3 OS=Mus musculus OX=10090 GN=Flrt3 PE=1 SV=1	72878.5	9	9	13.87	1	10	0	0
Other membrane proteins
PTGFRN (CD315)	42	Q9WV91|FPRP_MOUSE	Prostaglandin F2 receptor negative regulator OS=Mus musculus OX=10090 GN=Ptgfrn PE=1 SV=2	98721.6	11	11	12.17	0	0	2	12
ST14	77	P56677|ST14_MOUSE	Suppressor of tumorigenicity 14 protein homolog OS=Mus musculus OX=10090 GN=St14 PE=1 SV=2	94654.9	8	8	10.76	4	9	0	1
VSIG10L	94	D3YZF7|VS10L_MOUSE	V-set and immunoglobulin domain-containing protein 10-like OS=Mus musculus OX=10090 GN=Vsig10l PE=3 SV=1	91519.3	6	6	8.53	0	0	0	6
